# Evidence for two main domestication trajectories in *Saccharomyces cerevisiae* linked to distinct bread-making processes

**DOI:** 10.1101/2020.05.28.120584

**Authors:** Frédéric Bigey, Diego Segond, Anne Friedrich, Stephane Guezenec, Aurélie Bourgais, Lucie Huyghe, Nicolas Agier, Thibault Nidelet, Delphine Sicard

## Abstract

Despite bread being one of the most historically and culturally important fermented products, its history and influence on the evolution of associated microbial species remains largely unknown. The first evidence of leavened bread dates to the second millenium BCE in Egypt and since, the art of bread-making developed and spread worldwide. Nowadays, leavened bread is made either by using a pure commercial culture of the yeast *Saccharomyces cerevisiae* or by propagating a sourdough, which is a mix of flour and water spontaneously fermented by yeast and bacteria. We studied the domestication of *S. cerevisiae* populations originating from industry and sourdough and tested whether these different bread-making processes led to population divergence. We found that the origin of *S. cerevisiae* bakery strains is polyphyletic with 67 % of strains clustering in two main clades: most commercial strains were tetraploid and clustered with strains having diverse origins, including beer. By contrast, most sourdough strains were diploids and found in a second clade of strains having mosaic genomes and diverse origins including fruits, or clinical and wild environments. When compared to the others, sourdough strains harboured in average a higher copy number of genes involved in maltose utilization, a common sugar produced from dough starch. Overall, a high level of gene flow from multiple contributors was detected. Phenotyping of bakery and non bakery strains further showed that sourdough and industrial bakery populations have undergone human selection for rapidly starting fermentations and for high CO_2_ production. Interestingly, sourdough strains also showed a better adaptation to a sourdough mimicking environment, suggesting that natural selection occurred as well. In summary, our results revealed that the domestication of bakery yeast populations has been accompanied by dispersion, hybridization and divergent selection through industrial and artisanal bakery processes. In addition, they unveiled for the first time a case of fungus domestication where species divergence occurred through autotetraploidisation.
