## Supplemental Table S1 for "Evidence for two main domestication trajectories in *Saccharomyces cerevisiae* linked to distinct bread-making processes"

### Sheet: Table S1
Table S1. Origin and accession number of strains analysed with microsatellites
Code	Name	Isolation	Country	Geographic	Bakery ID	Sourdough ID	Ploidy	Reference	Collection	Date
I_Aust_Bak_CLIB326	GoldenField	commercial	Australia	New South Wales	commercial	commercial	4N	NA	CIRM_Levures	1996
I_Aust_Bak_CLIB327	Tandaco	commercial	Australia	New South Wales	commercial	commercial	4N	NA	CIRM_Levures	1996
I_Aust_Bak_CLIB331	Mauripan	commercial	Australia	NA	commercial	commercial	4N	NA	CIRM_Levures	1996
I_Aust_Bak_YS2	YS2	commercial	Australia	NA	commercial	commercial	2N	Liti et al 2009	SPO	NA
I_Fra_Bak_CLIB192	Lys_de_France	commercial	France	Nord-Pas-de-Calais	commercial	commercial	2N	NA	CIRM_Levures	1994
I_Fra_Bak_CLIB319	CAPPA	commercial	France	Nord-Pas-de-Calais	commercial	commercial	4N	Albertin et al 2009	CIRM_Levures	1996
I_Fra_Bak_CLIB321	SAFR_Instant	commercial	France	Nord-Pas-de-Calais	commercial	commercial	4N	NA	CIRM_Levures	1996
I_Fra_Bak_CLIB323	PROUVY	commercial	France	Nord-Pas-de-Calais	commercial	commercial	4N	NA	CIRM_Levures	1996
I_Fra_Bak_HirondelleCaH	Hirondelle_B9	commercial	France	NA	commercial	commercial	4N	NA	SPO	2013
I_Fra_Bak_Springer	Springer	commercial	France	NA	commercial	commercial	4N	NA	SPO	NA
I_Ger_Bak_Bioreal	Bioreal	commercial	Germany	NA	commercial	commercial	aneuploid	NA	SPO	2013
I_Ger_Bak_Rapunzel	Rapunzel	commercial	Germany	NA	commercial	commercial	4N	NA	SPO	2013
I_Ita_Bak_Extra	Extra	commercial	Italy	NA	commercial	commercial	4N	NA	SPO	NA
I_Ita_Bak_FinestraCielo	Finestra_Cielo	commercial	Italy	NA	commercial	commercial	aneuploid	NA	SPO	2013
I_Neth_Bak_CLIB318	Fermipan	commercial	Netherlands	South Holland	commercial	commercial	aneuploid	NA	CIRM_Levures	1996
I_Neth_Bak_YS4	YS4	commercial	Netherlands	Delft	commercial	commercial	2N	Liti et al 2009	SPO	1975
I_NewZ_Bak_CLIB645	Elfin	commercial	New Zealand	Taranaki	commercial	commercial	4N	NA	CIRM_Levures	2001
I_NewZBak_CLIB215	CLIB215	commercial	New Zealand	Taranaki	commercial	commercial	4N	Albertin et al 2009	CIRM_Levures	1994
I_NorthEurop_Bak_Hirondelle	Hirondelle	commercial	Northern Europ	NA	commercial	commercial	4N	Albertin et al 2009	SPO	NA
I_NorthEurop_Bak_Levante	Levante	commercial	Northern Europ	NA	commercial	commercial	4N	Albertin et al 2009	SPO	NA
I_NorthEurop_Bak_SBE	SBE	commercial	Northern Europ	NA	commercial	commercial	4N	Albertin et al 2009	SPO	NA
I_Sing_Bak_YS9	YS9	commercial	Singapore	NA	commercial	commercial	2N	Liti et al 2009	YS9	NA
I_Slo_Bak_CCY_02200_3_46	CCY-02200-3-46	commercial	Slovakia	NA	commercial	commercial	4N	NA	CCY	NA
I_Tch_Bak_CLIB274	Kolin	commercial	Czech republic	Central Bohemia	commercial	commercial	4N	NA	CIRM_Levures	1995
I_UK_Bak_CLIB330	GoldenHome	commercial	United Kingdom	NA	commercial	commercial	4N	NA	CIRM_Levures	1996
I_USA_Bak_CLIB646	Fleischmann	commercial	United States	NA	commercial	commercial	4N	Albertin et al 2009	SPO	2001
L_Belg_Bak_MUCL42920	Com_MUCL_42920	commercial	Morocco	Rabat, Medina	commercial	commercial	4N	Vrancken (2010)	MUCL	NA
L_Fra_Bak_P3_H11	Com_P-H11	commercial	France	Ile-de-France	BP	BP	aneuploid	NA	SPO	2010
L_Fra_Bak_P3_H12	Com_P-H12	commercial	France	Ile-de-France	BP	BP	aneuploid	NA	SPO	2010
N_Jap_Bak_MTF2387	6464	commercial	Japan	NA	commercial	commercial	2N	NA	SPO	NA
N_Viet_Bak_CLIB324	CLIB324	commercial	Vietnam	NA	NA	NA	4N	Albertin et al 2009	CIRM_Levures	1996
L_Belg_Bak_MUCL51208	MUCL51208	sourdough	Belgium	East Flanders	Abb	Abb	aneuploid	Vrancken (2010)	MUCL	2005
L_Belg_Bak_MUCL51210	MUCL51210	sourdough	Belgium	West Flanders	TrogA	TrogA	4N	Vrancken (2010)	MUCL	1985
L_Belg_Bak_MUCL51213	MUCL51213	sourdough	Belgium	East Flanders	Hee	Hee	4N	Vrancken (2010)	MUCL	2005
L_Belg_Bak_MUCL51214	MUCL51214	sourdough	Belgium	Wallon Brabant	Sol	Sol	4N	Vrancken (2010)	MUCL	2009
L_Belg_Bak_MUCL51215	MUCL51215	sourdough	Belgium	East Flanders	Gan	Gan	2N	Vrancken (2010)	MUCL	2009
L_Belg_Bak_MUCL51216	MUCL51216	sourdough	Belgium	Liège	Ferm	Ferm	4N	Vrancken (2010)	MUCL	2008
L_Belg_Bak_MUCL51217	MUCL51217	sourdough	Belgium	Liège	Ferm	Ferm	4N	Vrancken (2010)	MUCL	1998
L_Belg_Bak_MUCL51219	MUCL51219	sourdough	Belgium	Hainaut	Cal	Cal	2N	Vrancken (2010)	MUCL	2009
L_Belg_Bak_MUCL51221	MUCL51221	sourdough	Belgium	Hainaut	Cal	Cal	4N	Vrancken (2010)	MUCL	2009
L_Belg_Bak_MUCL51223	MUCL51223	sourdough	Belgium	Hainaut	Cal	Cal	2N	Vrancken (2010)	MUCL	2010
L_Belg_Bak_MUCL51226	MUCL51226	sourdough	Belgium	Luxembourg	O	O	2N	Vrancken (2010)	MUCL	2007
L_Belg_Bak_MUCL51227	MUCL51227	sourdough	Belgium	Luxembourg	P	P	2N	Vrancken (2010)	MUCL	2007
L_Belg_Bak_MUCL51230	MUCL51230	sourdough	Belgium	Luxembourg	Q	Q	2N	Vrancken (2010)	MUCL	2007
L_Belg_Bak_MUCL51232	MUCL51232	sourdough	Belgium	Namur	R	R	2N	Vrancken (2010)	MUCL	2008
L_Belg_Bak_MUCL51233	MUCL51233	sourdough	Belgium	Namur	S	S	4N	Vrancken (2010)	MUCL	2008
L_Belg_Bak_MUCL51236	MUCL51236	sourdough	Belgium	Namur	U	U	2N	Vrancken (2010)	MUCL	2008
L_Belg_Bak_MUCL52901	MUCL52901	sourdough	Belgium	Namur	S	S	2N	Vrancken (2010)	MUCL	2008
L_Belg_Bak_MUCL52905	MUCL52905	sourdough	Belgium	East Flanders	Hee	Hee	4N	Vrancken (2010)	MUCL	2005
L_Belg_Bak_MUCL52906	MUCL52906	sourdough	Belgium	East Flanders	Abb	Abb	2N	Vrancken (2010)	MUCL	2005
L_Belg_Bak_MUCL52909	MUCL52909	sourdough	Belgium	Namur	T	T	4N	Vrancken (2010)	MUCL	2008
L_Fra_Bak_Aline10	Al10	sourdough	France	Brittany	Al	Al	2N	NA	SPO	2014
L_Fra_Bak_Aline15	Al15	sourdough	France	Brittany	Al	Al	2N	NA	SPO	2014
L_Fra_Bak_Aline18	Al18	sourdough	France	Brittany	Al	Al	2N	NA	SPO	2014
L_Fra_Bak_Aline19	Al19	sourdough	France	Brittany	Al	Al	2N	NA	SPO	2014
L_Fra_Bak_Aline20	Al20	sourdough	France	Brittany	Al	Al	2N	NA	SPO	2014
L_Fra_Bak_Aline22	Al22	sourdough	France	Brittany	Al	Al	2N	NA	SPO	2014
L_Fra_Bak_Aline28	Al28	sourdough	France	Brittany	Al	Al	4N	NA	SPO	2014
L_Fra_Bak_Aline3	Al3	sourdough	France	Brittany	Al	Al	2N	NA	SPO	2014
L_Fra_Bak_Aline30	Al30	sourdough	France	Brittany	Al	Al	2N	NA	SPO	2014
L_Fra_Bak_Aline36	Al36	sourdough	France	Brittany	Al	Al	2N	NA	SPO	2014
L_Fra_Bak_Aline39	Al39	sourdough	France	Brittany	Al	Al	2N	NA	SPO	2014
L_Fra_Bak_Aline4	Al4	sourdough	France	Brittany	Al	Al	2N	NA	SPO	2014
L_Fra_Bak_Aline8	Al8	sourdough	France	Brittany	Al	Al	2N	NA	SPO	2014
L_Fra_Bak_Bar_TP_13	B7_13	sourdough	France	Brittany	B7	B7	4N	Urien et al. 2019	SPO	2013
L_Fra_Bak_CaH_10	B9b_10	sourdough	France	Ile-de-France	B9	B9b	2N	Urien et al. 2019	SPO	2013
L_Fra_Bak_CaH_11	B9b_11	sourdough	France	Ile-de-France	B9	B9b	2N	Urien et al. 2019	SPO	2013
L_Fra_Bak_CaH_12	B9b_12	sourdough	France	Ile-de-France	B9	B9b	2N	Urien et al. 2019	SPO	2013
L_Fra_Bak_CaH_14	B9b_14	sourdough	France	Ile-de-France	B9	B9b	2N	Urien et al. 2019	SPO	2013
L_Fra_Bak_CaH_15	B9b_15	sourdough	France	Ile-de-France	B9	B9b	2N	Urien et al. 2019	SPO	2013
L_Fra_Bak_CaH_16	B9b_16	sourdough	France	Ile-de-France	B9	B9b	2N	Urien et al. 2019	SPO	2013
L_Fra_Bak_CaH_17	B9b_17	sourdough	France	Ile-de-France	B9	B9b	2N	Urien et al. 2019	SPO	2013
L_Fra_Bak_CaH_18	B9b_18	sourdough	France	Ile-de-France	B9	B9b	2N	Urien et al. 2019	SPO	2013
L_Fra_Bak_CaH_19	B9b_19	sourdough	France	Ile-de-France	B9	B9b	4N	Urien et al. 2019	SPO	2013
L_Fra_Bak_CaH_20	B9b_20	sourdough	France	Ile-de-France	B9	B9b	2N	Urien et al. 2019	SPO	2013
L_Fra_Bak_CaH_21	B9b_21	sourdough	France	Ile-de-France	B9	B9b	2N	Urien et al. 2019	SPO	2013
L_Fra_Bak_CaH_22	B9b_22	sourdough	France	Ile-de-France	B9	B9b	2N	Urien et al. 2019	SPO	2013
L_Fra_Bak_CaH_23	B9b_23	sourdough	France	Ile-de-France	B9	B9b	2N	Urien et al. 2019	SPO	2013
L_Fra_Bak_CaH_24	B9b_24	sourdough	France	Ile-de-France	B9	B9b	2N	Urien et al. 2019	SPO	2013
L_Fra_Bak_CaH_26	B9b_26	sourdough	France	Ile-de-France	B9	B9b	2N	Urien et al. 2019	SPO	2013
L_Fra_Bak_CaH_27	B9b_27	sourdough	France	Ile-de-France	B9	B9b	2N	Urien et al. 2019	SPO	2013
L_Fra_Bak_CaH_28	B9b_28	sourdough	France	Ile-de-France	B9	B9b	2N	Urien et al. 2019	SPO	2013
L_Fra_Bak_CaH_29	B9b_29	sourdough	France	Ile-de-France	B9	B9b	2N	Urien et al. 2019	SPO	2013
L_Fra_Bak_CaH_30	B9b_30	sourdough	France	Ile-de-France	B9	B9b	2N	Urien et al. 2019	SPO	2013
L_Fra_Bak_CaH_31	B9b_31	sourdough	France	Ile-de-France	B9	B9b	2N	Urien et al. 2019	SPO	2013
L_Fra_Bak_CaH_32	B9b_32	sourdough	France	Ile-de-France	B9	B9b	2N	Urien et al. 2019	SPO	2013
L_Fra_Bak_CaH_33	B9b_33	sourdough	France	Ile-de-France	B9	B9b	2N	Urien et al. 2019	SPO	2013
L_Fra_Bak_CaH_34	B9b_34	sourdough	France	Ile-de-France	B9	B9b	2N	Urien et al. 2019	SPO	2013
L_Fra_Bak_CaH_35	B9b_35	sourdough	France	Ile-de-France	B9	B9b	2N	Urien et al. 2019	SPO	2013
L_Fra_Bak_CaH_36	B9b_36	sourdough	France	Ile-de-France	B9	B9b	2N	Urien et al. 2019	SPO	2013
L_Fra_Bak_CaH_37	B9b_37	sourdough	France	Ile-de-France	B9	B9b	2N	Urien et al. 2019	SPO	2013
L_Fra_Bak_CaH_38	B9b_38	sourdough	France	Ile-de-France	B9	B9b	2N	Urien et al. 2019	SPO	2013
L_Fra_Bak_CaH_39	B9b_39	sourdough	France	Ile-de-France	B9	B9b	2N	Urien et al. 2019	SPO	2013
L_Fra_Bak_CaH_5	B9b_5	sourdough	France	Ile-de-France	B9	B9b	2N	Urien et al. 2019	SPO	2013
L_Fra_Bak_CaH_6	B9b_6	sourdough	France	Ile-de-France	B9	B9b	2N	Urien et al. 2019	SPO	2013
L_Fra_Bak_CaH_7	B9b_7	sourdough	France	Ile-de-France	B9	B9b	2N	Urien et al. 2019	SPO	2013
L_Fra_Bak_CaH_8	B9b_8	sourdough	France	Ile-de-France	B9	B9b	2N	Urien et al. 2019	SPO	2013
L_Fra_Bak_CaH_9	B9b_9	sourdough	France	Ile-de-France	B9	B9b	2N	Urien et al. 2019	SPO	2013
L_Fra_Bak_CaH_TP_1	B9b__1	sourdough	France	Ile-de-France	B9	B9b	2N	Urien et al. 2019	SPO	2013
L_Fra_Bak_CaH_TP_3	B9b__3	sourdough	France	Ile-de-France	B9	B9b	2N	Urien et al. 2019	SPO	2013
L_Fra_Bak_CaH_TP_4	B9b__4	sourdough	France	Ile-de-France	B9	B9b	2N	Urien et al. 2019	SPO	2013
L_Fra_Bak_CaH3_1	B9c_1	sourdough	France	Ile-de-France	B9	B9c	2N	Urien et al. 2019	SPO	2014
L_Fra_Bak_CaH3_10	B9c_10	sourdough	France	Ile-de-France	B9	B9c	2N	Urien et al. 2019	SPO	2014
L_Fra_Bak_CaH3_11	B9c_11	sourdough	France	Ile-de-France	B9	B9c	2N	Urien et al. 2019	SPO	2014
L_Fra_Bak_CaH3_12	B9c_12	sourdough	France	Ile-de-France	B9	B9c	2N	Urien et al. 2019	SPO	2014
L_Fra_Bak_CaH3_13	B9c_13	sourdough	France	Ile-de-France	B9	B9c	2N	Urien et al. 2019	SPO	2014
L_Fra_Bak_CaH3_14	B9c_14	sourdough	France	Ile-de-France	B9	B9c	2N	Urien et al. 2019	SPO	2014
L_Fra_Bak_CaH3_15	B9c_15	sourdough	France	Ile-de-France	B9	B9c	2N	Urien et al. 2019	SPO	2014
L_Fra_Bak_CaH3_16	B9c_16	sourdough	France	Ile-de-France	B9	B9c	2N	Urien et al. 2019	SPO	2014
L_Fra_Bak_CaH3_17	B9c_17	sourdough	France	Ile-de-France	B9	B9c	2N	Urien et al. 2019	SPO	2014
L_Fra_Bak_CaH3_2	B9c_2	sourdough	France	Ile-de-France	B9	B9c	2N	Urien et al. 2019	SPO	2014
L_Fra_Bak_CaH3_3	B9c_3	sourdough	France	Ile-de-France	B9	B9c	2N	Urien et al. 2019	SPO	2014
L_Fra_Bak_CaH3_4	B9c_4	sourdough	France	Ile-de-France	B9	B9c	2N	Urien et al. 2019	SPO	2014
L_Fra_Bak_CaH3_7	B9c_7	sourdough	France	Ile-de-France	B9	B9c	2N	Urien et al. 2019	SPO	2014
L_Fra_Bak_CaH3_8	B9c_8	sourdough	France	Ile-de-France	B9	B9c	aneuploid	Urien et al. 2019	SPO	2014
L_Fra_Bak_CaH3_9	B9c_9	sourdough	France	Ile-de-France	B9	B9c	2N	Urien et al. 2019	SPO	2014
L_Fra_Bak_CumL_1	B10L-1	sourdough	France	Provence	B10	B10L	2N	Urien et al. 2019	SPO	2013
L_Fra_Bak_CumL_13	B10L-13	sourdough	France	Provence	B10	B10L	aneuploid	Urien et al. 2019	SPO	2013
L_Fra_Bak_CumL_15	B10L-15	sourdough	France	Provence	B10	B10L	aneuploid	Urien et al. 2019	SPO	2013
L_Fra_Bak_CumL_16	B10L-16	sourdough	France	Provence	B10	B10L	aneuploid	Urien et al. 2019	SPO	2013
L_Fra_Bak_CumL_17	B10L-17	sourdough	France	Provence	B10	B10L	aneuploid	Urien et al. 2019	SPO	2013
L_Fra_Bak_CumL_21	B10L-21	sourdough	France	Provence	B10	B10L	aneuploid	Urien et al. 2019	SPO	2013
L_Fra_Bak_CumL_29	B10L-29	sourdough	France	Provence	B10	B10L	aneuploid	Urien et al. 2019	SPO	2013
L_Fra_Bak_CumL_30	B10L-30	sourdough	France	Provence	B10	B10L	aneuploid	Urien et al. 2019	SPO	2013
L_Fra_Bak_CumL_31	B10L-31	sourdough	France	Provence	B10	B10L	2N	Urien et al. 2019	SPO	2013
L_Fra_Bak_CumL_36	B10L-36	sourdough	France	Provence	B10	B10L	aneuploid	Urien et al. 2019	SPO	2013
L_Fra_Bak_CumL_38	B10L-38	sourdough	France	Provence	B10	B10L	2N	Urien et al. 2019	SPO	2013
L_Fra_Bak_CumL_6	B10L-6	sourdough	France	Provence	B10	B10L	2N	Urien et al. 2019	SPO	2013
L_Fra_Bak_CumL_8	B10L-8	sourdough	France	Provence	B10	B10L	aneuploid	Urien et al. 2019	SPO	2013
L_Fra_Bak_H2_11	H-11	sourdough	France	Lorraine	BH	BH	4N	NA	SPO	2010
L_Fra_Bak_H2_2	H-2	sourdough	France	Lorraine	BH	BH	4N	NA	SPO	2010
L_Fra_Bak_H2_20	H-20	sourdough	France	Lorraine	BH	BH	aneuploid	NA	SPO	2010
L_Fra_Bak_H2_3	H-3	sourdough	France	Lorraine	BH	BH	4N	NA	SPO	2010
L_Fra_Bak_H2_4	H-4	sourdough	France	Lorraine	BH	BH	aneuploid	NA	SPO	2010
L_Fra_Bak_H2_6	H-6	sourdough	France	Lorraine	BH	BH	4N	NA	SPO	2010
L_Fra_Bak_H2_7	H-7	sourdough	France	Lorraine	BH	BH	4N	NA	SPO	2010
L_Fra_Bak_LBR_TP2_12	B5a_12	sourdough	France	Picardy	B5	B5a	aneuploid	Lhomme et al. 2015	SPO	2012
L_Fra_Bak_LEV3Fuette_10	F-10	sourdough	France	Ile de France	BF	BF	4N	NA	SPO	2010
L_Fra_Bak_LEV3Fuette_11	F-11	sourdough	France	Ile de France	BF	BF	4N	NA	SPO	2010
L_Fra_Bak_LEV3Fuette_12	F-12	sourdough	France	Ile de France	BF	BF	4N	NA	SPO	2010
L_Fra_Bak_LEV3Fuette_13	F-13	sourdough	France	Ile de France	BF	BF	aneuploid	NA	SPO	2010
L_Fra_Bak_LEV3Fuette_14	F-14	sourdough	France	Ile de France	BF	BF	4N	NA	SPO	2010
L_Fra_Bak_LEV3Fuette_15	F-15	sourdough	France	Ile de France	BF	BF	aneuploid	NA	SPO	2010
L_Fra_Bak_LEV3Fuette_16	F-16	sourdough	France	Ile de France	BF	BF	4N	NA	SPO	2010
L_Fra_Bak_LEV3Fuette_17	F-17	sourdough	France	Ile de France	BF	BF	4N	NA	SPO	2010
L_Fra_Bak_LEV3Fuette_18	F-18	sourdough	France	Ile de France	BF	BF	4N	NA	SPO	2010
L_Fra_Bak_LEV3Fuette_19	F-19	sourdough	France	Ile de France	BF	BF	4N	NA	SPO	2010
L_Fra_Bak_LEV3Fuette_2	F-2	sourdough	France	Ile de France	BF	BF	4N	NA	SPO	2010
L_Fra_Bak_LEV3Fuette_20	F-20	sourdough	France	Ile de France	BF	BF	4N	NA	SPO	2010
L_Fra_Bak_LEV3Fuette_21	F-21	sourdough	France	Ile de France	BF	BF	4N	NA	SPO	2010
L_Fra_Bak_LEV3Fuette_3	F-3	sourdough	France	Ile de France	BF	BF	2N	NA	SPO	2010
L_Fra_Bak_LEV3Fuette_4	F-4	sourdough	France	Ile de France	BF	BF	4N	NA	SPO	2010
L_Fra_Bak_LEV3Fuette_5	F-5	sourdough	France	Ile de France	BF	BF	4N	NA	SPO	2010
L_Fra_Bak_LEV3Fuette_6	F-6	sourdough	France	Ile de France	BF	BF	4N	NA	SPO	2010
L_Fra_Bak_LEV3Fuette_7	F-7	sourdough	France	Ile de France	BF	BF	4N	NA	SPO	2010
L_Fra_Bak_LEV3Fuette_8	F-8	sourdough	France	Ile de France	BF	BF	4N	NA	SPO	2010
L_Fra_Bak_LEV3Fuette_9	F-9	sourdough	France	Ile de France	BF	BF	4N	NA	SPO	2010
L_Fra_Bak_MR_TP_33	B1a_33	sourdough	France	Poitou-Charente	B1	B1a	aneuploid	Lhomme et al. 2015	SPO	2012
L_Fra_Bak_P1_26	Pb-26	sourdough	France	Ile-de-France	BP	BP	4N	NA	SPO	2010
L_Fra_Bak_P1_28	Pb-28	sourdough	France	Ile-de-France	BP	BP	4N	NA	SPO	2010
L_Fra_Bak_P1_29	Pb-29	sourdough	France	Ile-de-France	BP	BP	4N	NA	SPO	2010
L_Fra_Bak_P1_31	Pb-31	sourdough	France	Ile-de-France	BP	BP	4N	NA	SPO	2010
L_Fra_Bak_P1_32	Pb-32	sourdough	France	Ile-de-France	BP	BP	4N	NA	SPO	2010
L_Fra_Bak_P2_17	Pb-17	sourdough	France	Ile-de-France	BP	BP	4N	NA	SPO	2010
L_Fra_Bak_P2_18	Pb-18	sourdough	France	Ile-de-France	BP	BP	4N	NA	SPO	2010
L_Fra_Bak_P2_22	Pb-22	sourdough	France	Ile-de-France	BP	BP	aneuploid	NA	SPO	2010
L_Fra_Bak_P2_24	Pb-24	sourdough	France	Ile-de-France	BP	BP	aneuploid	NA	SPO	2010
L_Fra_Bak_P6_27	Pb-627	sourdough	France	Ile-de-France	BP	BP	4N	NA	SPO	2010
L_Fra_Bak_P7_25	Pb-25	sourdough	France	Ile-de-France	BP	BP	aneuploid	NA	SPO	2010
L_Fra_Bak_P7_26	Pb-36	sourdough	France	Ile-de-France	BP	BP	4N	NA	SPO	2010
L_Fra_Bak_P7_27	Pb-727	sourdough	France	Ile-de-France	BP	BP	4N	NA	SPO	2010
L_Fra_Bak_P7_28	Pb-38	sourdough	France	Ile-de-France	BP	BP	4N	NA	SPO	2010
L_Fra_Bak_P9_1	Pa-1	sourdough	France	Ile-de-France	BP	BP	aneuploid	NA	SPO	2010
L_Fra_Bak_P9_11	Pa-11	sourdough	France	Ile-de-France	BP	BP	4N	NA	SPO	2010
L_Fra_Bak_P9_12	Pa-12	sourdough	France	Ile-de-France	BP	BP	aneuploid	NA	SPO	2010
L_Fra_Bak_P9_14	Pa-14	sourdough	France	Ile-de-France	BP	BP	aneuploid	NA	SPO	2010
L_Fra_Bak_P9_2	Pa-2	sourdough	France	Ile-de-France	BP	BP	aneuploid	NA	SPO	2010
L_Fra_Bak_P9_4	Pa-4	sourdough	France	Ile-de-France	BP	BP	aneuploid	NA	SPO	2010
L_Fra_Bak_Tur_22	B14-22	sourdough	France	Alsace	B14	B14	aneuploid	Urien et al. 2019	SPO	2013
L_Fra_Bak_Vendée_23	V-23	sourdough	France	Vendée	BV	BV	aneuploid	NA	SPO	2010
L_Ita_Bak_AE1	AE1	sourdough	Italy	Altamura	AE	AE	2N	Minervini 2012	Perugia	NA
L_Ita_Bak_AE2	AE2	sourdough	Italy	Altamura	AE	AE	2N	Minervini 2012	Perugia	NA
L_Ita_Bak_AF3	AF3	sourdough	Italy	Altamura	AF	AF	2N	Minervini 2012	Perugia	NA
L_Ita_Bak_BE1	BE1	sourdough	Italy	Laterza	BE	BE	4N	Minervini 2012	Perugia	NA
L_Ita_Bak_BE2	BE2	sourdough	Italy	Laterza	BE	BE	4N	Minervini 2012	Perugia	NA
L_Ita_Bak_CE3	CE3	sourdough	Italy	Matera	CE	CE	4N	Minervini 2012	Perugia	NA
L_Ita_Bak_DF2	DF2	sourdough	Italy	Pazzaglia	DF	DF	4N	Minervini 2012	Perugia	NA
L_Ita_Bak_DF3	DF3	sourdough	Italy	Montecalvo Irpino	DF	DF	4N	Minervini 2012	Perugia	NA
L_Ita_Bak_EE2	EE2	sourdough	Italy	Reggio Calabria	EE	EE	4N	Minervini 2012	Perugia	NA
L_Ita_Bak_EF2	EF2	sourdough	Italy	Reggio Calabria	EF	EF	4N	Minervini 2012	Perugia	NA
L_Ita_Bak_EF3	EF3	sourdough	Italy	Reggio Calabria	EF	EF	4N	Minervini 2012	Perugia	NA
L_Ita_Bak_FE1	FE1	sourdough	Italy	Casareccio del Molise	FE	FE	4N	Minervini 2012	Perugia	NA
L_Ita_Bak_FE3	FE3	sourdough	Italy	Casareccio del Molise	FE	FE	4N	Minervini 2012	Perugia	NA
L_Ita_Bak_GF1	GF1	sourdough	Italy	Genzano	GF	GF	4N	Minervini 2012	Perugia	NA
L_Ita_Bak_GF2	GF2	sourdough	Italy	Genzano	GF	GF	4N	Minervini 2012	Perugia	NA
L_Ita_Bak_GF3	GF3	sourdough	Italy	Genzano	GF	GF	4N	Minervini 2012	Perugia	NA
L_Ita_Bak_GF4	GF4	sourdough	Italy	Genzano	GF	GF	4N	Minervini 2012	Perugia	NA
L_Ita_Bak_GF6	GF6	sourdough	Italy	Genzano	GF	GF	4N	Minervini 2012	Perugia	NA
L_Ita_Bak_HF2	HF2	sourdough	Italy	Bozza Pratese	HF	HF	4N	Minervini 2012	Perugia	NA
L_Ita_Bak_HF3	HF3	sourdough	Italy	Bozza Pratese	HF	HF	aneuploid	Minervini 2012	Perugia	NA
L_Ita_Bak_IE1	IE1	sourdough	Italy	Pane Altospascio	IE	IE	2N	Minervini 2012	Perugia	NA
L_Ita_Bak_IE2	IE2	sourdough	Italy	Pane Altospascio	IE	IE	2N	Minervini 2012	Perugia	NA
L_Ita_Bak_IF6	IF6	sourdough	Italy	Pane Altospascio	IF	IF	2N	Minervini 2012	Perugia	NA
L_Ita_Bak_LE1	LE1	sourdough	Italy	Terni	LE	LE	2N	Minervini 2012	Perugia	NA
L_Ita_Bak_LE3	LE3	sourdough	Italy	Terni	LE	LE	2N	Minervini 2012	Perugia	NA
L_Ita_Bak_LF1	LF1	sourdough	Italy	Terni	LF	LF	2N	Minervini 2012	Perugia	NA
L_Ita_Bak_LF5	LF5	sourdough	Italy	Terni	LF	LF	2N	Minervini 2012	Perugia	NA
L_Ita_Bak_MF1	MF1	sourdough	Italy	Padova	MF	MF	aneuploid	Minervini 2012	Perugia	NA
L_Ita_Bak_MF2	MF2	sourdough	Italy	Padova	MF	MF	4N	Minervini 2012	Perugia	NA
L_Ita_Bak_MF3	MF3	sourdough	Italy	Padova	MF	MF	4N	Minervini 2012	Perugia	NA
L_Ita_Bak_NE1	NE1	sourdough	Italy	Coppia Ferrarese	NE	NE	2N	Minervini 2012	Perugia	NA
L_Ita_Bak_NE2	NE2	sourdough	Italy	Coppia Ferrarese	NE	NE	2N	Minervini 2012	Perugia	NA
L_Ita_Bak_NF1	NF1	sourdough	Italy	Coppia Ferrarese	NF	NF	2N	Minervini 2012	Perugia	NA
L_Ita_Bak_NF2	NF2	sourdough	Italy	Coppia Ferrarese	NF	NF	2N	Minervini 2012	Perugia	NA
L_Ita_Bak_NF4	NF4	sourdough	Italy	Coppia Ferrarese	NF	NF	2N	Minervini 2012	Perugia	NA
L_Ita_Bak_OE2	OE2	sourdough	Italy	Marchigiano	OE	OE	4N	Minervini 2012	Perugia	NA
L_Ita_Bak_OE3	OE3	sourdough	Italy	Marchigiano	OE	OE	4N	Minervini 2012	Perugia	NA
L_Ita_Bak_OF1	OF1	sourdough	Italy	Marchigiano	OF	OF	4N	Minervini 2012	Perugia	NA
L_Ita_Bak_OF2	OF2	sourdough	Italy	Marchigiano	OF	OF	4N	Minervini 2012	Perugia	NA
L_Ita_Bak_PF5	PF5	sourdough	Italy	Cappelli	PF	PF	2N	Minervini 2012	Perugia	NA
L_Ita_Bak_QE1	QE1	sourdough	Italy	Moddizzosu	QE	QE	2N	Minervini 2012	Perugia	NA
L_Ita_Bak_QE2	QE2	sourdough	Italy	Moddizzosu	QE	QE	4N	Minervini 2012	Perugia	NA
L_Ita_Bak_QF2	QF2	sourdough	Italy	Moddizzosu	QF	QF	aneuploid	Minervini 2012	Perugia	NA
L_Ita_Bak_RE3	RE3	sourdough	Italy	Carasau	RE	RE	aneuploid	Minervini 2012	Perugia	NA
L_Ita_Bak_RF1	RF1	sourdough	Italy	Carasau	RF	RF	aneuploid	Minervini 2012	Perugia	NA
L_Ita_Bak_TE2	TE2	sourdough	Italy	Lentini	TE	TE	aneuploid	Minervini 2012	Perugia	NA
L_Ita_Bak_TF2	TF2	sourdough	Italy	Lentini	TF	TF	4N	Minervini 2012	Perugia	NA
N_Ita_Bak_MTF2368	YA3	sourdough	Italy	Sicily	NA	Italy1	2N	Legras et al 2018	SPO	NA
N_Ita_Bak_MTF2370	YQ5	sourdough	Italy	Sicily	NA	Italy2	aneuploid	Legras et al 2018	SPO	NA
REFERENCES
Albertin, W., Marullo, P., Aigle, M., Bourgais, A., Bely, M., Dillmann, C., ... & Sicard, D. (2009). Evidence for autotetraploidy associated with reproductive isolation in Saccharomyces cerevisiae: towards a new domesticated species. Journal of evolutionary biology, 22(11), 2157-2170.
Legras, J. L., Galeote, V., Bigey, F., Camarasa, C., Marsit, S., Nidelet, T., ... & Marcet-Houben, M. (2018). Adaptation of S. cerevisiae to fermented food environments reveals remarkable genome plasticity and the footprints of domestication. Molecular biology and evolution, 35(7), 1712-1727.
Lhomme, E., Lattanzi, A., Dousset, X., Minervini, F., De Angelis, M., Lacaze, G., ... & Gobbetti, M. (2015). Lactic acid bacterium and yeast microbiotas of sixteen French traditional sourdoughs. International journal of food microbiology, 215, 161-170.
Liti, G., Carter, D. M., Moses, A. M., Warringer, J., Parts, L., James, S. A., ... & Tsai, I. J. (2009). Population genomics of domestic and wild yeasts. Nature, 458(7236), 337-341.
Minervini, F., Di Cagno, R., Lattanzi, A., De Angelis, M., Antonielli, L., Cardinali, G., ... & Gobbetti, M. (2012). Lactic acid bacterium and yeast microbiotas of 19 sourdoughs used for traditional/typical Italian breads: interactions between ingredients and microbial species diversity. Appl. Environ. Microbiol., 78(4), 1251-1264.
Minervini, F., Lattanzi, A., De Angelis, M., Di Cagno, R., & Gobbetti, M. (2012). Influence of artisan bakery-or laboratory-propagated sourdoughs on the diversity of lactic acid bacterium and yeast microbiotas. Appl. Environ. Microbiol., 78(15), 5328-5340.
Urien, C., Legrand, J., Montalent, P., Casaregola, S., & Sicard, D. (2019). Fungal species diversity in French bread sourdoughs made of organic wheat flour. Frontiers in microbiology, 10, 201.
Vrancken, G., De Vuyst, L., Van der Meulen, R., Huys, G., Vandamme, P., & Daniel, H. M. (2010). Yeast species composition differs between artisan bakery and spontaneous laboratory sourdoughs. FEMS yeast research, 10(4), 471-481.
