## Supplemental Table S5 for "Evidence for two main domestication trajectories in *Saccharomyces cerevisiae* linked to distinct bread-making processes"

### Sheet: Table S5
Table S5. Origin and accession number of genome sequenced strains
Sample ID	Strain name	Isolation	Geographical Origin	Origin	Nom de la souche	Project / Reference	BioSample	BioProject
AAL	CBS1236-a	Bakery	France	Commercial	Lys de France	Peter et al 2018	SAMEA3894905	PRJEB13017
AAM	CLIB192_1b	Bakery	France	Commercial	Lys de France	Peter et al 2018	SAMEA3894906	PRJEB13017
AAN	CLIB274_1	Bakery	Czech Republic	Commercial	Kolin	Peter et al 2018	SAMEA3894907	PRJEB13017
AAP	CLIB326_1	Bakery	Australia	Commercial	Golden Field	Peter et al 2018	SAMEA3894908	PRJEB13017
ADK	CLIB208_1	Bakery	Shanaong, China	NA		Peter et al 2018	SAMEA3894959	PRJEB13017
ADL	CLIB318_1	Bakery	Netherlands	Commercial	Fermipan	Peter et al 2018	SAMEA3894960	PRJEB13017
ADM	CLIB324_2	Bakery	Vietnam	Commercial		Peter et al 2018	SAMEA3894961	PRJEB13017
AEI	CBS1428	Bakery	NA	Commercial	Karlsberg Lab, yeast foam 237	Peter et al 2018	SAMEA3894976	PRJEB13017
AFF	CBS1252	Bakery	France	Commercial		Peter et al 2018	SAMEA3894992	PRJEB13017
AFG	CBS1387	Bakery	NA	Commercial	1944 , Fleischmann, Royal baker yeast	Peter et al 2018	SAMEA3894993	PRJEB13017
AGE	CBS1385	Bakery	NA	Commercial	Fleischmann, Jansens Norwegian	Peter et al 2018	SAMEA3895009	PRJEB13017
API	YS20	Baker's yeast	Korea	Commercial	YS	Peter et al 2018	SAMEA3895134	PRJEB13017
APK	YS10(E)	Baker's yeast	South Africa	Commercial		Peter et al 2018	SAMEA3895135	PRJEB13017
APL	YS11(E)	Baker's yeast	Turkey	Commercial		Peter et al 2018	SAMEA3895136	PRJEB13017
APM	YS15	Baker's yeast	Korea	Commercial		Peter et al 2018	SAMEA3895137	PRJEB13017
APN	YS19	Baker's yeast	Philippines	Commercial		Peter et al 2018	SAMEA3895138	PRJEB13017
ARB	CBS1254	Bakery	NA	Commercial	Northwestern Yeast Co.s Magic Yeast D	Peter et al 2018	SAMEA3895161	PRJEB13017
ASL	CLIB340	Bakery levain	Anatolia, Turkey	Sourdough		Peter et al 2018	SAMEA3895184	PRJEB13017
BHB	CLIB889	Bakery	Australia	NA		Peter et al 2018	SAMEA3895350	PRJEB13017
BID	DBVPG1058	Baker's yeast	Pazzaglia, Italy	Commercial		Peter et al 2018	SAMEA3895371	PRJEB13017
BTB	77	Baker's yeast	NA	Commercial		Peter et al 2018	SAMEA3895516	PRJEB13017
BTC	79	Fleischmann baker's yeast.	NA	Commercial		Peter et al 2018	SAMEA3895517	PRJEB13017
BTD	YS5(E)	Canadian baker's yeast	NA	Commercial		Peter et al 2018	SAMEA3895518	PRJEB13017
BTE	YS8(E)	Italian baker's yeast	NA	Commercial		Peter et al 2018	SAMEA3895519	PRJEB13017
BTF	YS22(E)	Japanese baker's yeast	NA	Commercial		Peter et al 2018	SAMEA3895520	PRJEB13017
CBF	SD-15	Sourdough levan	Matera, Italy	Sourdough		Peter et al 2018	SAMEA3895566	PRJEB13017
CER	N34:2-4(a)	Maize dough	Ghana	Dough		Peter et al 2018	SAMEA3895625	PRJEB13017
CES	N26-1-10:7-5(a)	Maize dough	Ghana	Dough		Peter et al 2018	SAMEA3895626	PRJEB13017
CET	N134:7-1(a)	Maize dough	Ghana	Dough		Peter et al 2018	SAMEA3895627	PRJEB13017
CHG	324-6C	Bakery	Vietnam	Commercial		Peter et al 2018	SAMEA3895668	PRJEB13017
CHH	319-5C	Bakery	France	Commercial	CAPPA	Peter et al 2018	SAMEA3895669	PRJEB13017
CHI	646-3B	Bakery	USA	Commercial		Peter et al 2018	SAMEA3895670	PRJEB13017
CHL	SBE-1C	Bakery	Northern Europe	Commercial		Peter et al 2018	SAMEA3895672	PRJEB13017
CHM	SBD	Bakery	Northern Europe	Commercial	Lesaffre	Peter et al 2018	SAMEA3895673	PRJEB13017
CHN	B9b-1	Levain from organic flour (Renan)	Gif-sur-Yvette, France	Sourdough		Peter et al 2018	SAMEA3895674	PRJEB13017
CHP	B9c-1	Levain from organic flour (Renan)	Gif-sur-Yvette, France	Sourdough		Peter et al 2018	SAMEA3895675	PRJEB13017
CHQ	B10-1	Levain from organic flour	Forcalquier, France	Sourdough		Peter et al 2018	SAMEA3895676	PRJEB13017
EA	YA3	Bakery	Sicily, Italy	Sourdough		Legras et al 2018	SAMEA3110484	PRJEB7675
ED	6464	Bakery	Japan (Lallemand)	Commercial		Legras et al 2018	SAMEA3110487	PRJEB7675
EB	YQ5	Bakery	Catania, Sicily, Italy	Sourdough		Legras et al 2018	SAMEA3110485	PRJEB7675
EE	CLIB215	Bakery	New Zealand	NA		Legras et al 2018	SAMEA3110488	PRJEB7675
EF	CLIB215_3B	Bakery (CLIB215 spore, Delphine Sicard)	New Zealand	NA		Legras et al 2018	SAMEA3110489	PRJEB7675
BR001	Bruggeman	Bakery	NA	Commercial	Bruggeman	Gallone et al 2016	SAMN05190469	PRJNA323691
BR002	MUCL30387	Bakery	Belgium	Sourdough		Gallone et al 2016	SAMN05190470	PRJNA323691
BR003	MUCL30388	Bakery	Belgium	Sourdough		Gallone et al 2016	SAMN05190471	PRJNA323691
BR004	MUCL42920	Bakery	Morocco	Commercial		Gallone et al 2016	SAMN05190472	PRJNA323691
YS2	YS2	Bread	Australia	Commercial		Legras et al 2018	SAMEA3249820	PRJEB8455
YS4	YS4	Bread	The Netherlands	Commercial		Hose et al 2015	SAMN04450813	PRJNA261496
YS9	YS9	Bread	Singapore	Commercial		Song et al 2015	SAMN03020214	PRJNA260311
MTF3695	IE1	Bakery	Italy	Sourdough		Minervini et al 2012	SAMEA6452781	PRJEB36058
MTF3636	NF1	Bakery	Italy	Sourdough		Minervini et al 2012	SAMEA6452795	PRJEB36058
MTF3632	Aline20	Bakery	France	Sourdough		Urien et al 2019	SAMEA6452785	PRJEB36058
MTF3692	QE1	Bakery	Italy	Sourdough		Minervini et al 2012	SAMEA6452796	PRJEB36058
MTF3690	MUCL51226	Bakery	Belgium	Sourdough		Vrancken et al 2010	SAMEA6452790	PRJEB36058
MTF3637	MUCL51223	Bakery	Belgium	Sourdough		Vrancken et al 2010	SAMEA6452792	PRJEB36058
Pyg66	B16_4	Bakery	France	Sourdough		Michel et al 2019	SAMEA6452780	PRJEB36058
Pyg68	B25_1P	Bakery	France	Sourdough		Michel et al 2019	SAMEA6452791	PRJEB36058
Pyg69	B29_1	Bakery	France	Sourdough		Michel et al 2019	SAMEA6452786	PRJEB36058
Pyg70	B32_1	Bakery	France	Sourdough		Michel et al 2019	SAMEA6452782	PRJEB36058
Pyg71	AE1	Bakery	Italy	Sourdough		Minervini et 2012	SAMEA6452784	PRJEB36058
Pyg72	LE3	Bakery	Italy	Sourdough		Minervini et 2012	SAMEA6452793	PRJEB36058
Pyg75	MUCL51209	Bakery	Belgium	Sourdough		Vrancken et al 2010	SAMEA6452789	PRJEB36058
Pyg76	MUCL51215	Bakery	Belgium	Sourdough		Vrancken et al 2010	SAMEA6452783	PRJEB36058
Pyg77	MUCL51236	Bakery	Belgium	Sourdough		Vrancken et al 2010	SAMEA6452787	PRJEB36058
Pyg78	MUCL52901	Bakery	Belgium	Sourdough		Vrancken et al 2010	SAMEA6452788	PRJEB36058
Pyg79	MUCL52906	Bakery	Belgium	Sourdough		Vrancken et al 2010	SAMEA6452794	PRJEB36058
SRR3265358	Fleischmann	Bakery	NA	Commercial	Fleischmann	Zhu et al 2016	SAMN04548913	PRJNA315044
SRR3265414	Red Star	Bakery	NA	Commercial	Red Star	Zhu et al 2016	SAMN04548914	PRJNA315044
REFERENCES
Albertin, W., Marullo, P., Aigle, M., Bourgais, A., Bely, M., Dillmann, C., ... & Sicard, D. (2009). Evidence for autotetraploidy associated with reproductive isolation in Saccharomyces cerevisiae: towards a new domesticated species. Journal of evolutionary biology, 22(11), 2157-2170.
Gallone, B., Steensels, J., Prahl, T., Soriaga, L., Saels, V., Herrera-Malaver, B., ... & Teiling, C. (2016). Domestication and divergence of Saccharomyces cerevisiae beer yeasts. Cell, 166(6), 1397-1410.
Hose, J., Yong, C. M., Sardi, M., Wang, Z., Newton, M. A., & Gasch, A. P. (2015). Dosage compensation can buffer copy-number variation in wild yeast. Elife, 4, e05462.
Legras, J. L., Galeote, V., Bigey, F., Camarasa, C., Marsit, S., Nidelet, T., ... & Marcet-Houben, M. (2018). Adaptation of S. cerevisiae to fermented food environments reveals remarkable genome plasticity and the footprints of domestication. Molecular biology and evolution, 35(7), 1712-1727.
Lhomme, E., Lattanzi, A., Dousset, X., Minervini, F., De Angelis, M., Lacaze, G., ... & Gobbetti, M. (2015). Lactic acid bacterium and yeast microbiotas of sixteen French traditional sourdoughs. International journal of food microbiology, 215, 161-170.
Liti, G., Carter, D. M., Moses, A. M., Warringer, J., Parts, L., James, S. A., ... & Tsai, I. J. (2009). Population genomics of domestic and wild yeasts. Nature, 458(7236), 337-341.
Minervini, F., Di Cagno, R., Lattanzi, A., De Angelis, M., Antonielli, L., Cardinali, G., ... & Gobbetti, M. (2012). Lactic acid bacterium and yeast microbiotas of 19 sourdoughs used for traditional/typical Italian breads: interactions between ingredients and microbial species diversity. Appl. Environ. Microbiol., 78(4), 1251-1264.
Minervini, F., Lattanzi, A., De Angelis, M., Di Cagno, R., & Gobbetti, M. (2012). Influence of artisan bakery-or laboratory-propagated sourdoughs on the diversity of lactic acid bacterium and yeast microbiotas. Appl. Environ. Microbiol., 78(15), 5328-5340.
Peter, J., De Chiara, M., Friedrich, A., Yue, J. X., Pflieger, D., Bergström, A., ... & Cruaud, C. (2018). Genome evolution across 1,011 Saccharomyces cerevisiae isolates. Nature, 556(7701), 339-344.
Song, G., Dickins, B. J., Demeter, J., Engel, S., Dunn, B., & Cherry, J. M. (2015). AGAPE (Automated Genome Analysis PipelinE) for pan-genome analysis of Saccharomyces cerevisiae. PLoS One, 10(3).
Urien, C., Legrand, J., Montalent, P., Casaregola, S., & Sicard, D. (2019). Fungal species diversity in French bread sourdoughs made of organic wheat flour. Frontiers in microbiology, 10, 201.
Vrancken, G., De Vuyst, L., Van der Meulen, R., Huys, G., Vandamme, P., & Daniel, H. M. (2010). Yeast species composition differs between artisan bakery and spontaneous laboratory sourdoughs. FEMS yeast research, 10(4), 471-481.
Zhu, Y. O., Sherlock, G., & Petrov, D. A. (2016). Whole genome analysis of 132 clinical Saccharomyces cerevisiae strains reveals extensive ploidy variation. G3: Genes, Genomes, Genetics, 6(8), 2421-2434.
