## Supplemental Table S6 for "Evidence for two main domestication trajectories in *Saccharomyces cerevisiae* linked to distinct bread-making processes"

### Sheet: TableS6
TableS6. Origin, accession number and genetic clade of strains included in the admixture analysis
Standardized name	Isolate name	Ecological origin	1011 genome clade
ADB	Y9J_1b	Wine	1. Wine/European
ADC	UC1_1b	Wine	1. Wine/European
AGH	CBS1582	Wine	1. Wine/European
ARQ	CBS2271	Wine	1. Wine/European
ATH	UC4	Wine	1. Wine/European
ATM	UC10	Wine	1. Wine/European
BBV	2282	Wine	1. Wine/European
BHB	CLIB889	Bakery	1. Wine/European
BHC	CLIB1040	Cider	1. Wine/European
BIC	DBVPG1056	Wine	1. Wine/European
BID	DBVPG1058	Bakery	1. Wine/European
BIH	DBVPG1105	Wine	1. Wine/European
BSS	L-960	Wine	1. Wine/European
CAI	D-4	Wine	1. Wine/European
CGV	Lib51	Wine	1. Wine/European
CRG	L-846	Wine	1. Wine/European
SRR3265414	Red Star	Bakery	1. Wine/European
BPQ	DBVPG1918	Wine	1. Wine/European (subclade 1)
BQA	DBVPG1994	Wine	1. Wine/European (subclade 1)
AHK	CBS2247	Wine	1. Wine/European (subclade 4)
AIP	MC6	Wine	1. Wine/European (subclade 4)
AQC	CBS5155	Wine	1. Wine/European (subclade 4)
AQE	CBS6006	Wine	1. Wine/European (subclade 4)
CAT	C-12	Wine	1. Wine/European (subclade 4)
AAC	CBS2165a	Beer	11. Ale beer
AEB	CBS1171	Beer	11. Ale beer
AGB	CBS6308	Beer	11. Ale beer
AQT	CBS1230	Beer	11. Ale beer
ASH	CLIB227	Beer	11. Ale beer
ATV	CECT1462	Beer	11. Ale beer
BRP	DBVPG6694	Beer	11. Ale beer
BRQ	DBVPG6695	Beer	11. Ale beer
BSI	DBVPG6693	Beer	11. Ale beer
CBR	NCYC_1187	Beer	11. Ale beer
CFC	4.5_WLP530	Beer	11. Ale beer
CFM	5.5_WLP090	Beer	11. Ale beer
ACQ	CLIB219_2b	Wine	18. Far East Asia
BAI	BJ6	Fruit	18. Far East Asia
BAK	BJ20	Tree	18. Far East Asia
CCQ	Ksc2-2B	Tree	18. Far East Asia
CDL	N51-1A	Tree	18. Far East Asia
BMA	UWOPS03-429.1	Tree	19. Malaysian
BAN	HN15	Nature	20. CHN V
BAP	HN16	Soil	20. CHN V
ACC	YPS1000_1b	Tree	21. Ecuadorean
CCC	CLQCA_20-156	Flower	21. Ecuadorean
CCG	CLQCA_20-259	Fruit	21. Ecuadorean
CCH	CLQCA_20-314	Insect	21. Ecuadorean
CMP	YPS615	Tree	21. Ecuadorean
CDG	N3.00-7A	Wine	22. Far East Russian
CDH	N159.01-2B	Tree	22. Far East Russian
ADQ	K12_2	Sake	25. Sake
AEF	CBS6414	Sake	25. Sake
ANS	RIB0002	Sake	25. Sake
APC	RIB1001	Sake	25. Sake
ARM	CBS2188	Fruit	25. Sake
CLL	K10	Sake	25. Sake
CLS	RIB1010	Sake	25. Sake
ACK	Y12_1b	Palm wine	26. Asian fermentation
ACM	Y9_4	Fermentation	26. Asian fermentation
AEP	CBS1508	Distillery	26. Asian fermentation
AHQ	CBS440	Industrial	26. Asian fermentation
AKL	K12	Sake	26. Asian fermentation
AKR	CLQCA_05-006	Fruit	26. Asian fermentation
BEF	CLIB413	Fermentation	26. Asian fermentation
BEH	CLIB415	Fermentation	26. Asian fermentation
BHQ	CLIB1412	Fermentation	26. Asian fermentation
CEL	JCM_3529-7B	Fermentation	26. Asian fermentation
CEV	IFO_0289:4-3(b)	Distillery	26. Asian fermentation
CGN	SGB1	Fermentation	26. Asian fermentation
CGR	VL5	Fermentation	26. Asian fermentation
CHM	SBD	Bakery	26. Asian fermentation
EA	YA3	Bakery	26. Asian fermentation
MTF3690	MUCL51226	Bakery	26. Asian fermentation
AEG	CBS7962	Industrial	3. Brazilian bioethanol
AFR	CBS7959	Industrial	3. Brazilian bioethanol
APG	VF8_(6)	Bioethanol	3. Brazilian bioethanol
APH	M1.1	Distillery	3. Brazilian bioethanol
BTV	M.14.1	Distillery	3. Brazilian bioethanol
BVB	RP.10.13	Bioethanol	3. Brazilian bioethanol
BVC	RP.10.14	Bioethanol	3. Brazilian bioethanol
CNB	SM.8.2.C13	Bioethanol	3. Brazilian bioethanol
CNG	SM.8.7.BR1	Bioethanol	3. Brazilian bioethanol
CNP	SA.9.4.BR2	Bioethanol	3. Brazilian bioethanol
CER	N34:2-4(a)	Bakery	6. African beer
CES	N26-1-10:7-5(a)	Bakery	6. African beer
CET	N134:7-1(a)	Bakery	6. African beer
AAB	CBS422a	Beer	7. Mosaic beer
AAQ	CLIB272_2	Beer	7. Mosaic beer
AAR	CLIB382_1b	Beer	7. Mosaic beer
AEA	CBS7958	Industrial	7. Mosaic beer
AEQ	CBS1782	Beer	7. Mosaic beer
AFB	CBS7371	Beer	7. Mosaic beer
AFP	CBS6505	Beer	7. Mosaic beer
AIG	CBS1463	Beer	7. Mosaic beer
AQG	CBS7539	Beer	7. Mosaic beer
BRM	DBVPG6590	Distillery	7. Mosaic beer
CBN	NCYC_88	Beer	7. Mosaic beer
CFF	6.2_WLP570	Beer	7. Mosaic beer
AAL	CBS1236-a	Bakery	8. Mixed origin
AAM	CLIB192_1b	Bakery	8. Mixed origin
AAN	CLIB274_1	Bakery	8. Mixed origin
AAP	CLIB326_1	Bakery	8. Mixed origin
ADL	CLIB318_1	Bakery	8. Mixed origin
ADM	CLIB324_2	Bakery	8. Mixed origin
AFF	CBS1252	Bakery	8. Mixed origin
AGE	CBS1385	Bakery	8. Mixed origin
API	YS20	Bakery	8. Mixed origin
APK	YS10(E)	Bakery	8. Mixed origin
APL	YS11(E)	Bakery	8. Mixed origin
APM	YS15	Bakery	8. Mixed origin
APN	YS19	Bakery	8. Mixed origin
ASL	CLIB340	Bakery	8. Mixed origin
BR001	Bruggeman	Bakery	8. Mixed origin
BR002	MUCL30387	Bakery	8. Mixed origin
BR003	MUCL30388	Bakery	8. Mixed origin
BR004	MUCL42920	Bakery	8. Mixed origin
BTC	79	Bakery	8. Mixed origin
BTD	YS5(E)	Bakery	8. Mixed origin
BTE	YS8(E)	Bakery	8. Mixed origin
BTF	YS22(E)	Bakery	8. Mixed origin
CBF	SD-15	Bakery	8. Mixed origin
CHG	324-6C	Bakery	8. Mixed origin
CHH	319-5C	Bakery	8. Mixed origin
CHI	646-3B	Bakery	8. Mixed origin
CHL	SBE-1C	Bakery	8. Mixed origin
ED	6464	Bakery	8. Mixed origin
EE	CLIB215	Bakery	8. Mixed origin
EF	CLIB215_3B	Bakery	8. Mixed origin
PYg66	B16_4	Bakery	8. Mixed origin
PYg75	MUCL51209	Bakery	8. Mixed origin
PYg78	MUCL52901	Bakery	8. Mixed origin
SRR3265358	Fleischmann	Bakery	8. Mixed origin
YS9	YS9	Bread	8. Mixed origin
EB	YQ5	Bakery	M1. Mosaic region 1
PYg69	B29_1	Bakery	M1. Mosaic region 1
PYg70	B32_1	Bakery	M1. Mosaic region 1
ADK	CLIB208_1	Bakery	M3. Mosaic region 3
AEI	CBS1428	Bakery	M3. Mosaic region 3
AFG	CBS1387	Bakery	M3. Mosaic region 3
ARB	CBS1254	Bakery	M3. Mosaic region 3
BTB	77	Bakery	M3. Mosaic region 3
CHN	B9b-1	Bakery	M3. Mosaic region 3
CHP	B9c-1	Bakery	M3. Mosaic region 3
CHQ	B10-1	Bakery	M3. Mosaic region 3
MTF3632	Aline20	Bakery	M3. Mosaic region 3
MTF3637	MUCL51223	Bakery	M3. Mosaic region 3
MTF3692	QE1	Bakery	M3. Mosaic region 3
MTF3695	IE1	Bakery	M3. Mosaic region 3
PYg68	B25_1P	Bakery	M3. Mosaic region 3
PYg72	LE3	Bakery	M3. Mosaic region 3
PYg76	MUCL51215	Bakery	M3. Mosaic region 3
PYg77	MUCL51236	Bakery	M3. Mosaic region 3
PYg79	MUCL52906	Bakery	M3. Mosaic region 3
YS2	YS2	Bread	M3. Mosaic region 3
MTF3636	NF1	Bakery
PYg71	AE1	Bakery
